# Revealing the high propensity of RNAs to non-specifically bind drug-like small molecules

**DOI:** 10.1101/2020.05.02.074336

**Authors:** Megan L. Kelly, Chia-Chieh Chu, Honglue Shi, Laura R. Ganser, Hal P. Bogerd, Kelly Huynh, Yuze Hou, Bryan R. Cullen, Hashim M. Al-Hashimi

## Abstract

Identifying small molecules that selectively bind a single RNA target while discriminating against all other cellular RNAs is an important challenge in RNA-targeted drug discovery. Much effort has been directed toward identifying drug-like small molecules that minimize electrostatic and stacking interactions that lead to non-specific binding of aminoglycosides and intercalators to a variety of RNAs. Many such compounds have been reported to bind RNAs and inhibit their cellular activities, however the ability of such compounds to discriminate against RNA stem-loops commonly found in the transcriptome has not been thoroughly assessed in all cases. Here, we examined the propensities of three drug-like compounds, previously shown to bind and inhibit the cellular activity of three distinct RNAs, to non-specifically bind two HIV-1 stem-loop RNAs: the transactivation response element (TAR) and stem IIB in the rev response element (RREIIB). All three compounds bound to TAR and RREIIB *in vitro*, and two inhibited TAR-dependent transactivation and RRE-dependent viral export in cell-based assays while also exhibiting substantial off-target interactions consistent with non-specific cellular activity. A survey of X-ray and NMR structures of RNA-small molecule complexes revealed that drug-like molecules form hydrogen bonds with functional groups commonly accessible in canonical stem-loop RNA motifs, much like aminoglycosides, and in contrast to ligands that specifically bind riboswitches. Our results support extending the group of non-selective RNA-binders beyond aminoglycosides and intercalators to encompass drug-like compounds with capacity for non-specific hydrogen-bonding and reinforce the importance of assaying for off-target interactions and RNA selectivity *in vitro* and in cells when assessing novel RNA-binders.
