## Supplemental Table S2 for "Revealing the high propensity of RNAs to non-specifically bind drug-like small molecules"

### Sheet: Sheet1
Reference	In vitro experiments		Cell-based experiments					Viral experiments						Methodology Overview
	Binding assay(s)	RNA selectivity test(s)	Cell-based transactivation assay	Off-target test(s)	RNA selectivity test(s)	Cell viability test(s)	Cell line	Anti-viral activity assay	Off-target test(s)	Viral selectivity test(s)	Cell viability test(s)	Cell line(s)	Viral Strain	IV	CB	V	# TAR-binders
Abulwerdi, F. et al. J. Med. Chem. 59, 11148-60 (2016).	Fluorometric titration, FRET, NMR, SHAPE	SHAPE analysis of 5' UTR	None	N/A	N/A	N/A	N/A	None	N/A	N/A	N/A	N/A	N/A	X	-	-	15
Blount, K.F., Zhao, F., Hermann, T. & Tor, Y. J. Am. Chem. Soc. 127, 9818–29 (2005).	Fluorometric titration	Ribosomal A-site	None	N/A	N/A	N/A	N/A	None	N/A	N/A	N/A	N/A	N/A	X	-	-	3
Blount, K.F. & Tor, Y. ChemBioChem 7, 1612–21 (2006).	Fluorometric titration	Ribosomal A-site	None	N/A	N/A	N/A	N/A	None	N/A	N/A	N/A	N/A	N/A	X	-	-	4
Cardo, L., et al. Sci. Rep. 8, 13342 (2018).	EMSA, Thermal Stability, FID	None	None	N/A	N/A	N/A	N/A	Reporter cell line - FLuc	Basal LTR transcription	None	MTT	TZM-bl, 1G5	HIV-1 NL4.3	X	-	X	3
Cecchetti, V. et al. J. Med. Chem. 43, 3799–802 (2000).	Fluorometric titration	tRNA, dsDNA	None	N/A	N/A	N/A	N/A	RT activity, gp120 production	None	HSV-1	Cell count	C8166	HIV-1IIIB	X	-	X	1
Davis, B. et al. J. Mol. Biol. 336, 343–56 (2004).	FRET, NMR, SPR	None	None	N/A	N/A	N/A	N/A	None	N/A	N/A	N/A	N/A	N/A	X	-	-	9
Desantis, J., et al. Open Med. Chem. 13, 16-28 (2019)	FRET	None	None	N/A	N/A	N/A	N/A	MTT	None	None	MTT	MT-4	HIV-1IIIB	X	-	X	5
Duca, M., Malnuit, V., Barbault, F. & Benhida, R. Chem. Commun. 46, 6162–4 (2010).	Fluorometric titration	tRNA, TAR-DNA, Mutant TAR	None	N/A	N/A	N/A	N/A	None	N/A	N/A	N/A	N/A	N/A	X	-	-	5
Faber, C., Sticht, H., Schweimer, K. & Rösch, P. J. Biol. Chem. 275, 20660–6 (2000).	NMR	None	None	N/A	N/A	N/A	N/A	None	N/A	N/A	N/A	N/A	N/A	X	-	-	2
Filikov, A.V. et al. J. Comput. Aided Mol. Des. 14, 593–610 (2000).	SPA	None	None	N/A	N/A	N/A	N/A	None	N/A	N/A	N/A	N/A	N/A	X	-	-	3
Ganser, L. et al. Nat. Struct. Mol. Biol. 25, 425-34 (2018)	FRET	tRNA	None	N/A	N/A	N/A	N/A	None	N/A	N/A	N/A	N/A	N/A	X	-	-	7
Gatto, B. et al. ChemMedChem 4, 935–8 (2009).	FQA	None	None	N/A	N/A	N/A	N/A	RT activity	None	None	MTT	Jurkat	psVC21 plasmid with HXB2 molecular clone of HIV-1	X	-	X	8
Gelus, N. et al. Bioorg. Med. Chem. 7, 1089–96 (1999).	EMSA, Thermal Stability, Rnase A footprinting	TAR mutants	FIGS	None	None	Cell count	SX22-1 with Hut/4-3	None	N/A	N/A	N/A	N/A	N/A	X	X	-	4
Hamasaki, K. & Ueno, Bioorganic Med. Chem. Lett. 11, 591–4 (2001).	FRET, FP, Fluorometric titration	RRE	None	N/A	N/A	N/A	N/A	None	N/A	N/A	N/A	N/A	N/A	X	-	-	3
Hamy, F. et al. Biochemistry 37, 5086–95 (1998).	EMSA, NMR, Rnase A footprinting	None	FIGS	Fusion inhibition	None	Cell count	SX22-1 with Hut/4-3	None	N/A	N/A	N/A	N/A	N/A	X	X	-	4
He, M. et al. Bioorganic Med. Chem. Lett. 15, 3978–81 (2005).	CE	None	LTR-CAT	None	None	None	293T	SIV induced syncytium	None	None	None	CEM174	SIV	X	X	X	4
Hwang, S. et al. J. Biol. Chem. 278, 39092–103 (2003).	Solid phase binding assay, FRET	None	LTR-Luciferase	None	None	None	HeLa	RT activity	None	None	Trypan blue, MTT	Jurkat, MT4	HIV-1 NL4.3	X	X	X	18
Inoue, K. et al Bioorg. Med. Chem. 23, 2139-47 (2015)	FP, FRET	RRE	None	N/A	N/A	N/A	N/A	None	N/A	N/A	N/A	N/A	N/A	X	-	-	6
Ironmonger, A. et al. Org. Biomol. Chem. 5, 1081–6 (2007).	SPR	Ribosomal A-site, Ribosomal A-site mutants, RRE	None	N/A	N/A	N/A	N/A	None	N/A	N/A	N/A	N/A	N/A	X	-	-	3
Joly, J.P. et al. Chem. Eur. J. 20, 2071–9 (2014).	Fluorometric titration	tRNA, dsDNA	None	N/A	N/A	N/A	N/A	Reporter cell line - B-galactosidase	None	None	CellTiter 96	MAGIC-5B	HIV-1 NL4.3	X	-	X	7
Kumar, S. et al. Biochemistry 51, 2331–47 (2012).	FRET, UV melting, CD, FID, NMR	TAR mutant	None	N/A	N/A	N/A	N/A	CPE, RT, Antigen synthesis	None	None	Yes - method not listed	MT-2	HIV-1 NL4.3	X	-	X	9
Lapidot, A., Vijayabaskar, V., Litovchick, A., Yu, J. & James, T.L. FEBS Lett. 577, 415–21 (2004).	FP, NMR	RRE	None	N/A	N/A	N/A	N/A	None	N/A	N/A	N/A	N/A	N/A	X	-	-	3
Li, X., Liu, L., Cheng, L. Org. Biomol. Chem. 16, 9191-96 (2018).	Fluorometric titration	TAR mutants, RRE, RRE mutants	None	N/A	N/A	N/A	N/A	None	N/A	N/A	N/A	N/A	N/A	X	-	-	12
Li, X. et al. Chinese Chem. Lett. 29, 1637-40 (2018).	FID	RRE	None	N/A	N/A	N/A	N/A	None	N/A	N/A	N/A	N/A	N/A	X	-	-	3
Malina, J., Hannon, M., Brabec, V. Sci. Rep. 6, 29674 (2016)	EMSA	None	None	N/A	N/A	N/A	N/A	None	N/A	N/A	N/A	N/A	N/A	X	-	-	2
Manfroni, G. et al. Bioorganic Med. Chem. Lett. 19, 714–17 (2009).	FQA	None	None	N/A	N/A	N/A	N/A	RT activity	None	None	MTT	Jurkat	pSVC21 plasmid with HXB2 molecular clone of HIV-1	X	-	X	6
Mei, H.Y. et al. Bioorganic Med. Chem. Lett. 5, 2755–60 (1995).	EMSA	TAR Mutants, dsRNA, ssRNA, dsDNA, yeast tRNA	None	N/A	N/A	N/A	N/A	None	N/A	N/A	N/A	N/A	N/A	X	-	-	2
Mei, H.Y. et al. Bioorg. Med. Chem. 5, 1173-84 (1997). & Mei, H.Y. et al. Biochemistry 37, 14204–12 (1998).	SPA, Filtration, EMSA, Footprinting, ESI-MS	None	LTR-LacZ	CMV LTR-LacZ	None	XTT	HeLa with constitutively epxressed Tat	p24 production	None	None	Yes - method not listed	OM-10.1 and U1	integrated in cell line	X	X	X	50
Mischiati, C. et al. Antisense Nucleic Acid Drug Dev 11, 209–17 (2001).	EMSA, Filter binding	tRNA, TAR Mutants	LTR-CAT assay	Basal LTR transcription	None	CellTiter 96	HL3T1	None	N/A	N/A	N/A	N/A	N/A	X	X	-	4
Mischiati, C. et al. Biochem. Pharmacol. 67, 401–10 (2004).	EMSA, Filter binding	TAR Mutants	LTR-CAT assay	None	None	CellTiter 96	HL3T1	None	N/A	N/A	N/A	N/A	N/A	X	X	-	4
Murchie, A.I.H. et al. J. Mol. Biol. 336, 625–38 (2004).	FRET, NMR	None	Cell-free transcription	Basal LTR transcription	None	NA	NA	None	N/A	N/A	N/A	N/A	N/A	X	X	-	17
Pascale, L. et al. NAR 41, 5851-63 (2013)	FRET, Fluorometric titration, CD, Thermal stability, NMR	tRNA, dsDNA	None	N/A	N/A	N/A	N/A	RT activity	None	None	MTT	PBMC	HIV-1 LAI	X	-	X	8
Pascale, L. et al. J. Biomol. Struct. Dyn. 34, 2327-38 (2016)	FRET, Fluorometric titration, CD, Thermal stability, NMR	tRNA, dsDNA	None	N/A	N/A	N/A	N/A	None	N/A	N/A	N/A	N/A	N/A	X	-	-	10
Patwardhan, N., et al. Med. Chem Comm. 8, 1022-36 (2017).	FRET, NMR	tRNA, TAR mutants	None	N/A	N/A	N/A	N/A	None	N/A	N/A	N/A	N/A	N/A	X	-	-	15
Ranjan, N. et al. Bioorganic Med. Chem. Lett. 23, 5689–93 (2013).	FRET, FID, Thermal stability, CD	RRE	None	N/A	N/A	N/A	N/A	None	N/A	N/A	N/A	N/A	N/A	X	-	-	7
Renner, S. et al. ChemBioChem 6, 1119–25 (2005).	FRET	None	None	N/A	N/A	N/A	N/A	None	N/A	N/A	N/A	N/A	N/A	X	-	-	1
Richter, S. et al. Antimicrob. Agents and Chemother. 48, 1895-9 (2004).	Fluorometric titration, EMSA	tRNA, ssDNA, dsDNA, TAR Mutants	LTR-CAT assay	CMV LTR-CAT	None	Yes - method not listed	HL3T1, 293T for CMV construct	None	N/A	N/A	N/A	N/A	N/A	X	X	-	1
Sosic, A. et al. Bioconj. Chem. 29, 2195-207 (2018).	FQA, ESI-MS	TAR-DNA	None	N/A	N/A	N/A	N/A	None	N/A	N/A	N/A	N/A	N/A	X	-	-	9
Stelzer, A.C. et al. Nat. Chem. Biol. 7, 553–9 (2011).	FRET, Fluorometric titration, NMR	tRNA, RRE, Ribosomal A-site	LTR-Luciferase	Basal LTR transcription	HIV-2 LTR	None	Jurkat	Reporter cell line - Fluc, p24 production	None	None	Trypan blue	TZM-bl, HUT-78	HIV-1 NL4.3	X	X	X	5
Sztuba-Solinska, J. et al. J. Am. Chem. Soc. 136, 8402–10 (2014).	Fluorometric titration, DSF, SHAPE	miR-21, dsDNA, SHAPE analysis of 5' UTR	None	N/A	N/A	N/A	N/A	CPE	None	None	XTT	CEM-SS	HIV-1RF	X	-	X	3
Xiao, G. et al. Bioorg. Med. Chem. 9, 1097–113 (2001).	EMSA	tRNA, RRE	None	N/A	N/A	N/A	N/A	None	N/A	N/A	N/A	N/A	N/A	X	-	-	4
Xu, Y. et al. Bioorganic Med. Chem. Lett. 19, 2103–6 (2009).	SPR	Ribosomal A-site	None	N/A	N/A	N/A	N/A	None	N/A	N/A	N/A	N/A	N/A	X	-	-	3
Xu, Y., Jin, H., Yang, Z., Zhang, L. & Zhang, L. Tetrahedron 65, 5228–39 (2009).	SPR	Ribosomal A-site	None	N/A	N/A	N/A	N/A	None	N/A	N/A	N/A	N/A	N/A	X	-	-	18
Yajima, S., Shionoya, H., Akagi, T. & Hamasaki, K. Bioorganic Med. Chem. 14, 2799–809 (2006).	FRET	None	None	N/A	N/A	N/A	N/A	None	N/A	N/A	N/A	N/A	N/A	X	-	-	13
Zeiger, M., et al. Bioorg. Med. Chem. 24, 5576-5580 (2014)	FRET, NMR	None	None	N/A	N/A	N/A	N/A	None	N/A	N/A	N/A	N/A	N/A	X	-	-	16
Zhao, P., Jin, H.-W., Yang, Z.-J., Zhang, L.-R. & Zhang, L.-H. Org. Biomol. Chem. 6, 3741-50 (2008).	CE	None	None	N/A	N/A	N/A	N/A	None	N/A	N/A	N/A	N/A	N/A	X	-	-	6
CD: Circular Dichroism CE: Capillary electrophoresis DSF: Differential Scanning Fluorimetry EMSA: Electrophoretic Mobility Shift Assay FID: Fluorescent Intercalator Displacement Fluorometic titration: Direct measure of fluorescence changes from either a labeled TAR or the small molecule itself FP: Fluorescence Polarization (anisotropy) FQA: Fluorescence Quenching Assay FRET: Fluorescence Resonanc…
