## Supplemental Table S4 for "Revealing the high propensity of RNAs to non-specifically bind drug-like small molecules"

### Sheet: Supp_Table_4
PDB ID	Method	Ligand ID	Riboswitch RNA	Aminoglycoside Ligand	Subgroup
1aju	nmr	ARG	FALSE	FALSE	Drug-like
1arj	nmr	ARG	FALSE	FALSE	Drug-like
1byj	nmr	GE1 GE2 GE3	FALSE	TRUE	Aminoglycoside
1ei2	nmr	NMY	FALSE	TRUE	Aminoglycoside
1fmn	nmr	FMN	FALSE	FALSE	Drug-like
1fyp	nmr	PAR	FALSE	TRUE	Aminoglycoside
1i7j	crystal	MPD	FALSE	FALSE	Drug-like
1j7t	crystal	PAR	FALSE	TRUE	Aminoglycoside
1lc4	crystal	TOY	FALSE	TRUE	Aminoglycoside
1lvj	nmr	PMZ	FALSE	FALSE	Drug-like
1mwl	crystal	GET	FALSE	TRUE	Aminoglycoside
1nbk	nmr	GND35	FALSE	FALSE	Drug-like
1nbk	nmr	GND36	FALSE	FALSE	Drug-like
1nem	nmr	BDG BDR IDG NEB	FALSE	TRUE	Aminoglycoside
1o9m	crystal	42B BDG P24 PA2	FALSE	TRUE	Aminoglycoside
1pbr	nmr	BDR CYY IDG PA1	FALSE	TRUE	Aminoglycoside
1qd3	nmr	BDG CYY IDG RIB	FALSE	TRUE	Aminoglycoside
1tob	nmr	TOA TOB TOC	FALSE	TRUE	Aminoglycoside
1uts	nmr	P13	FALSE	FALSE	Drug-like
1uud	nmr	P14	FALSE	FALSE	Drug-like
1uui	nmr	P12	FALSE	FALSE	Drug-like
1y26	crystal	ADE	TRUE	FALSE	Riboswitch
1y27	crystal	G	TRUE	FALSE	Riboswitch
1yrj	crystal	AM2	FALSE	TRUE	Aminoglycoside
1zz5	crystal	CNY	FALSE	TRUE	Aminoglycoside
2a04	crystal	NMY	FALSE	TRUE	Aminoglycoside
2be0	crystal	JS5	FALSE	TRUE	Aminoglycoside
2bee	crystal	JS4	FALSE	TRUE	Aminoglycoside
2cky	crystal	TPP	TRUE	FALSE	Riboswitch
2esi	crystal	KAN50	FALSE	TRUE	Aminoglycoside
2esi	crystal	KAN51	FALSE	TRUE	Aminoglycoside
2esi	crystal	KAN52	FALSE	TRUE	Aminoglycoside
2esj	crystal	LIV	FALSE	TRUE	Aminoglycoside
2et3	crystal	LLL	FALSE	TRUE	Aminoglycoside
2et4	crystal	NMY	FALSE	TRUE	Aminoglycoside
2et5	crystal	RIO	FALSE	TRUE	Aminoglycoside
2et8	crystal	XXX	FALSE	TRUE	Aminoglycoside
2f4s	crystal	XXX	FALSE	TRUE	Aminoglycoside
2f4t	crystal	AB9	FALSE	TRUE	Aminoglycoside
2f4u	crystal	AB6	FALSE	TRUE	Aminoglycoside
2g5k	crystal	AM2	FALSE	TRUE	Aminoglycoside
2gdi	crystal	TPP	TRUE	FALSE	Riboswitch
2gis	crystal	SAM	TRUE	FALSE	Riboswitch
2hoj	crystal	TPP	TRUE	FALSE	Riboswitch
2juk	nmr	G0B	FALSE	TRUE	Aminoglycoside
2ktz	nmr	ISH	FALSE	FALSE	Drug-like
2ku0	nmr	ISI	FALSE	FALSE	Drug-like
2kx8	nmr	ARG	FALSE	FALSE	Drug-like
2kxm	nmr	RIO	FALSE	TRUE	Aminoglycoside
2l1v	nmr	PRF	TRUE	FALSE	Riboswitch
2l8h	nmr	ARG L8H	FALSE	FALSE	Drug-like
2lwk	nmr	0EC	FALSE	FALSE	Drug-like
2m4q	nmr	AM2	FALSE	TRUE	Aminoglycoside
2miy	nmr	PRF	TRUE	FALSE	Riboswitch
2mxs	nmr	PAR	FALSE	TRUE	Aminoglycoside
2n0j	nmr	RIO	FALSE	TRUE	Aminoglycoside
2o3v	crystal	N33	FALSE	TRUE	Aminoglycoside
2o3w	crystal	PAR	FALSE	TRUE	Aminoglycoside
2o3x	crystal	N30	FALSE	TRUE	Aminoglycoside
2oe5	crystal	AM2	FALSE	TRUE	Aminoglycoside
2pwt	crystal	LHA	FALSE	TRUE	Aminoglycoside
2qwy	crystal	SAM	TRUE	FALSE	Riboswitch
2tob	nmr	2TB TOA TOC	FALSE	TRUE	Aminoglycoside
2yie	crystal	FMN	TRUE	FALSE	Riboswitch
3bnq	crystal	PAR	FALSE	TRUE	Aminoglycoside
3c44	crystal	PAR	FALSE	TRUE	Aminoglycoside
3d0u	crystal	LYS	TRUE	FALSE	Riboswitch
3d2g	crystal	TPP	TRUE	FALSE	Riboswitch
3dvv	crystal	RIO	FALSE	TRUE	Aminoglycoside
3e5c	crystal	SAM	TRUE	FALSE	Riboswitch
3f2q	crystal	FMN	TRUE	FALSE	Riboswitch
3fu2	crystal	PRF	TRUE	FALSE	Riboswitch
3npn	crystal	SAH	TRUE	FALSE	Riboswitch
3s4p	crystal	JS6	FALSE	TRUE	Aminoglycoside
3ski	crystal	GNG	TRUE	FALSE	Riboswitch
3sux	crystal	THF	TRUE	FALSE	Riboswitch
3td1	crystal	GET	FALSE	TRUE	Aminoglycoside
3tzr	crystal	SS0	FALSE	FALSE	Drug-like
3wru	crystal	SJP	FALSE	TRUE	Aminoglycoside
4f8u	crystal	SIS	FALSE	TRUE	Aminoglycoside
4gma	crystal	B1Z	TRUE	FALSE	Riboswitch
4gpw	crystal	6HS	FALSE	TRUE	Aminoglycoside
4gxy	crystal	B1Z	TRUE	FALSE	Riboswitch
4jf2	crystal	PRF	TRUE	FALSE	Riboswitch
4k31	crystal	AM2101	FALSE	TRUE	Aminoglycoside
4k31	crystal	AM2101	FALSE	TRUE	Aminoglycoside
4k32	crystal	GET	FALSE	TRUE	Aminoglycoside
4kqy	crystal	SAM	TRUE	FALSE	Riboswitch
4p20	crystal	AKN	FALSE	TRUE	Aminoglycoside
4p3s	crystal	GET101	FALSE	TRUE	Aminoglycoside
4p3s	crystal	GET102	FALSE	TRUE	Aminoglycoside
4p3s	crystal	GET103	FALSE	TRUE	Aminoglycoside
4pdq	crystal	NMZ	FALSE	TRUE	Aminoglycoside
4qk8	crystal	2BA	TRUE	FALSE	Riboswitch
4rzd	crystal	PRF	TRUE	FALSE	Riboswitch
4wcq	crystal	GET	FALSE	TRUE	Aminoglycoside
4wcr	crystal	PAR	FALSE	TRUE	Aminoglycoside
4xnr	crystal	ADE	TRUE	FALSE	Riboswitch
4xw7	crystal	AMZ	TRUE	FALSE	Riboswitch
4yaz	crystal	4BW	TRUE	FALSE	Riboswitch
4zc7	crystal	PAR	FALSE	TRUE	Aminoglycoside
5bws	crystal	V71	FALSE	TRUE	Aminoglycoside
5bxk	crystal	S81	FALSE	TRUE	Aminoglycoside
5kvj	crystal	ARG	FALSE	FALSE	Drug-like
5nex	crystal	AG2	FALSE	FALSE	Drug-like
